# Comprehensive evaluation and prediction of editing outcomes for near-PAMless adenine and cytosine base editors

**DOI:** 10.1101/2024.04.08.588505

**Authors:** Xiaoyu Zhou, Jingjing Gao, Liheng Luo, Changcai Huang, Jiayu Wu, Xiaoyue Wang

## Abstract

Base editors enable the direct conversion of target bases without inducing double-strand breaks, showing great potential for disease modeling and gene therapy. Yet, their applicability has been constrained by the necessity for specific protospacer adjacent motif (PAM). We generated four versions of near-PAMless base editors and systematically evaluated their editing patterns and efficiencies using an sgRNA-target library of 45,747 sequences. Near-PAMless base editors significantly expanded the targeting scope, with both PAM and target flanking sequences as determinants for editing outcomes. We developed BEguider, a deep learning model to accurately predict editing results for near-PAMless base editors. We also provided experimentally measured editing outcomes of 20,541 ClinVar sites, demonstrating that variants previously inaccessible by NGG PAM base editors can now be precisely generated or corrected. We have made our predictive tool and data available online to facilitate development and application of near-PAMless base editors in both research and clinical settings.
