## Supplementary Table for "Comprehensive evaluation and prediction of editing outcomes for near-PAMless adenine and cytosine base editors": Table content.xlsx

### Sheet: content
Table content
Table S1. Endosites editing frequency of CBEs&ABEs in Fig.1.
Table S2. SgRNA-target library design.
Table S3. Filtered library with sequencing reads exceeding 100 in different experiments.
Table S4. Base editing datasets of endogeous target sequences in YE1-SpRY.
Table S5. Base editing datasets of endogeous target sequences in ABE8e-NL-SpRY.
Table S6. Training statistics for BEguider models for ABEmax-SpRY.
TableS 7. Training statistics for BEguider models for ABE8e-SL-SpRY.
Table S8. Training statistics for BEguider models for ABE8e-NL-SpRY.
Table S9. Training statistics for BEguider models for BE4max-SpRY.
Table S10. Training statistics for BEguider models for FNLS-YE1-SpRY.
Table S11. Training statistics for BEguider models for YE1-SpRY.
Table S12. Predicted precisely editable pathogenic and likely pathogenic variants from ClinVar database-Predicted disease modeling sites by near-PAMless CBEs
Table S13. Predicted precisely editable pathogenic and likely pathogenic variants from ClinVar database-Predicted disease modeling sites by near-PAMless ABEs
Table S14. Predicted precisely editable pathogenic and likely pathogenic variants from ClinVar database-Predicted SNV correction sites by near-PAMless CBEs
Table S15. Predicted precisely editable pathogenic and likely pathogenic variants from ClinVar database-Predicted SNV correction sites by near-PAMless ABEs
Table S16. Precisely editable pathogenic and likely pathogenic variants tested experimentally-Disease modeling sites by near-PAMless CBEs
Table S17. Precisely editable pathogenic and likely pathogenic variants tested experimentally-Disease modeling sites by near-PAMless ABEs
Table S18. Precisely editable pathogenic and likely pathogenic variants tested experimentally-SNV correction sites by near-PAMless CBEs
Table S19. Precisely editable pathogenic and likely pathogenic variants tested experimentally-SNV correction sites by near-PAMless ABEs
