## Supplementary Table for "Comprehensive evaluation and prediction of editing outcomes for near-PAMless adenine and cytosine base editors": Table S3.xlsx

### Sheet: TS3
Table S3. Filtered library with sequencing reads exceeding 100 in different experiments
library	ABEmax-SpRY	ABE8e-SL-SpRY	ABE8e-NL-SpRY	ABEmax-NG	ABEmax-NGG	BE4max-SpRY	FNLS-YE1-SpRY	YE1-SpRY	AncBE4max-NG	AncBE4max-NGG	filter
CLINVARALT	8987	8920	8942	8995	9018	8999	9031	8958	9008	9003	unfiltered
CLINVARREF	8866	8829	8882	8925	8912	8862	8915	8878	8928	8872	unfiltered
ENDOSITE	121	115	121	120	120	118	119	119	120	120	unfiltered
PAM256ACT	924	923	925	922	931	922	926	923	922	929	unfiltered
T10PAMSGRNA	20881	20723	20813	21034	20992	21001	21082	20929	21002	20955	unfiltered
CLINVARALT	8323	8098	8066	8319	8344	8162	8223	8189	8325	8311	filtered
CLINVARREF	8276	8081	8071	8285	8283	8006	8079	8112	8238	8253	filtered
ENDOSITE	117	112	109	116	114	111	113	110	113	117	filtered
PAM256ACT	867	863	865	869	869	842	848	851	858	869	filtered
T10PAMSGRNA	19297	18744	18658	19348	19395	18936	19096	19039	19343	19305	filtered

### Sheet: TS3-1
Primers used in high-throughput experiments.
Oligonucleotide sequences. FP: forward primer, RP: reverse primer. Primers used for the targeted deep sequencing of integrated target sequences.
Primer		Sequence (5'-3')
Oligonucelotide pool amplification	FP	TATATATCTTGTGGAAAGGACGAAA
	RP	TCTCAAGATCTAGTTACGCCAAGCT
Primers for NGS	FP	AATGATACGGCGACCACCGAGATCTACAC (8bp barcode)ACACTCTTTCCCTACACGACGCTCTTCCGATCTTATATATCTTGTGGAAAGGACGAAACACCG
	RP	CAAGCAGAAGACGGCATACGAGAT(8bp barcode)GTGACTGGAGTTCAGACGTGTGCTCTTCCGATCTTGTCTCAAGATCTAGTTACGCCAAGCT
