## Supplementary Table for "Comprehensive evaluation and prediction of editing outcomes for near-PAMless adenine and cytosine base editors": Table S4.xlsx

### Sheet: TS4
Table S4. Base editing datasets of endogeous target sequences in YE1-SpRY
library	ref-id	ref-seq	ref_PAM	mut-seq	mutations	mut-tag	total-counts	mut-counts	mut-frequency
CLINVARREF	CLINVARREF_38217_6C_TGTA	CAGTTCTGGCCAATCCTGTC	TGTA	CAGTTCTGGCCAATCCTGTC	no-edit	no-edit	25757.7	23799.3	0.923971
CLINVARREF	CLINVARREF_38217_6C_TGTA	CAGTTCTGGCCAATCCTGTC	TGTA	CAGTTTTGGCCAATCCTGTC	6:C>T	6:C>T:transition_iw	25757.7	1958.33	0.0760291
CLINVARREF	CLINVARREF_38293_6C_TGTC	TGAGTCGGTCCAGTAGAGTT	TGTC	TGAGTCGGTCCAGTAGAGTT	no-edit	no-edit	216472	206470	0.953794
CLINVARREF	CLINVARREF_38293_6C_TGTC	TGAGTCGGTCCAGTAGAGTT	TGTC	TGAGTTGGTCCAGTAGAGTT	6:C>T	6:C>T:transition_iw	216472	8575	0.0396125
CLINVARREF	CLINVARREF_38342_6C*8A_AAGA	TGAGTCGAGGTGACTGGTAC	AAGA	TGAGTCGAGGTGACTGGTAC	no-edit	no-edit	251938	211838	0.840834
CLINVARREF	CLINVARREF_38342_6C*8A_AAGA	TGAGTCGAGGTGACTGGTAC	AAGA	TGAGTTGAGGTGACTGGTAC	6:C>T	6:C>T:transition_iw	251938	39515	0.156844
CLINVARREF	CLINVARREF_42341_4A*5A*6C_CAAG	ATGAACGGAGAAAGATCCTT	CAAG	ATGAACGGAGAAAGATCCTT	no-edit	no-edit	575016	439270	0.763926
CLINVARREF	CLINVARREF_42341_4A*5A*6C_CAAG	ATGAACGGAGAAAGATCCTT	CAAG	ATGAATGGAGAAAGATCCTT	6:C>T	6:C>T:transition_iw	575016	132125	0.229776
CLINVARREF	CLINVARREF_42391_6C*8A_AAAC	TGGTTCGAGGACCTGGGATC	AAAC	TGGTTTGAGGACCTGGGATC	6:C>T	6:C>T:transition_iw	125879	17692.3	0.14055
CLINVARREF	CLINVARREF_42391_6C*8A_AAAC	TGGTTCGAGGACCTGGGATC	AAAC	TGGTTCGAGGACCTGGGATC	no-edit	no-edit	125879	108008	0.858033
CLINVARREF	CLINVARREF_40211_6C*8A_GATG	TTATTCGAATGGAGAAAGAT	GATG	TTATTCGAATGGAGAAAGAT	no-edit	no-edit	190632	189153	0.992242
CLINVARREF	CLINVARREF_39016_6C*7A_CACG	TCCTTCAGGTGGGTGTTCTG	CACG	TCCTTCAGGTGGGTGTTCTG	no-edit	no-edit	135577	114853	0.847143
CLINVARREF	CLINVARREF_39016_6C*7A_CACG	TCCTTCAGGTGGGTGTTCTG	CACG	TCCTTTAGGTGGGTGTTCTG	6:C>T	6:C>T:transition_iw	135577	19910	0.146853
CLINVARREF	CLINVARREF_39123_4A*6C*7A_AATG	AGCATCAGAAGTCACACAAG	AATG	AGCATCAGAAGTCACACAAG	no-edit	no-edit	227709	209217	0.918794
CLINVARREF	CLINVARREF_39123_4A*6C*7A_AATG	AGCATCAGAAGTCACACAAG	AATG	AGCATTAGAAGTCACACAAG	6:C>T	6:C>T:transition_iw	227709	17908.3	0.0786458
CLINVARREF	CLINVARREF_39412_6C*8A_TACG	GCCTTCGAGAATGTGAGCTC	TACG	GCCTTTGAGAATGTGAGCTC	6:C>T	6:C>T:transition_iw	325131	77086	0.237092
CLINVARREF	CLINVARREF_39412_6C*8A_TACG	GCCTTCGAGAATGTGAGCTC	TACG	GCCTTCGAGAATGTGAGCTC	no-edit	no-edit	325131	245183	0.754104
CLINVARREF	CLINVARREF_43325_6C*8A_TACG	GCCTTCGAGCAGATGCACTT	TACG	GCCTTCGAGCAGATGCACTT	no-edit	no-edit	225658	204928	0.908135
CLINVARREF	CLINVARREF_43325_6C*8A_TACG	GCCTTCGAGCAGATGCACTT	TACG	GCCTTTGAGCAGATGCACTT	6:C>T	6:C>T:transition_iw	225658	19027.7	0.0843209
CLINVARREF	CLINVARREF_36980_6C_AGCT	CATGTCGGAGAAGTTCAGTG	AGCT	CATGTTGGAGAAGTTCAGTG	6:C>T	6:C>T:transition_iw	167375	39068.3	0.233418
CLINVARREF	CLINVARREF_36980_6C_AGCT	CATGTCGGAGAAGTTCAGTG	AGCT	CATGTCGGAGAAGTTCAGTG	no-edit	no-edit	167375	127391	0.761113
CLINVARREF	CLINVARREF_37011_5A*6C_CACC	ACTTACGGGTCCACCCTCAT	CACC	ACTTATGGGTCCACCCTCAT	6:C>T	6:C>T:transition_iw	144546	26210	0.181326
CLINVARREF	CLINVARREF_37011_5A*6C_CACC	ACTTACGGGTCCACCCTCAT	CACC	ACTTACGGGTCCACCCTCAT	no-edit	no-edit	144546	117773	0.814779
CLINVARREF	CLINVARREF_37014_4A*5A*6C_TGCC	AGGAACGGCTAGAGTGAGTG	TGCC	AGGAACGGCTAGAGTGAGTG	no-edit	no-edit	346075	334587	0.966804
CLINVARREF	CLINVARREF_37014_4A*5A*6C_TGCC	AGGAACGGCTAGAGTGAGTG	TGCC	AGGAATGGCTAGAGTGAGTG	6:C>T	6:C>T:transition_iw	346075	10685	0.0308748
CLINVARREF	CLINVARREF_36772_6C*8A_AAGA	GAGTTCGACGAGGTTCTCAG	AAGA	GAGTTCGACGAGGTTCTCAG	no-edit	no-edit	182106	160264	0.880057
CLINVARREF	CLINVARREF_36772_6C*8A_AAGA	GAGTTCGACGAGGTTCTCAG	AAGA	GAGTTTGACGAGGTTCTCAG	6:C>T	6:C>T:transition_iw	182106	19503.3	0.107099
CLINVARREF	CLINVARREF_40987_6C*7A_CATG	AGAGTCAGCCATCATACTGA	CATG	AGAGTCAGCCATCATACTGA	no-edit	no-edit	232197	114730	0.494107
CLINVARREF	CLINVARREF_40987_6C*7A_CATG	AGAGTCAGCCATCATACTGA	CATG	AGAGTTAGCCATCATACTGA	6:C>T	6:C>T:transition_iw	232197	113676	0.489566
CLINVARREF	CLINVARREF_40987_6C*7A_CATG	AGAGTCAGCCATCATACTGA	CATG	AGAGTTAGCCATTATACTGA	6:C>T|13:C>T	6:C>T:transition_iw|13:C>T:transition_ow	232197	1783	0.00767881
CLINVARREF	CLINVARREF_37184_6C*8A_AGAG	GGGGTCGAGGGAAATCCTAT	AGAG	GGGGTTGAGGGAAATCCTAT	6:C>T	6:C>T:transition_iw	611463	255274	0.41748
CLINVARREF	CLINVARREF_37184_6C*8A_AGAG	GGGGTCGAGGGAAATCCTAT	AGAG	GGGGTCGAGGGAAATCCTAT	no-edit	no-edit	611463	348936	0.570658
CLINVARREF	CLINVARREF_37480_4A*6C*8A_AGAA	GTGATCGAGAAGCTAATGAA	AGAA	GTGATCGAGAAGCTAATGAA	no-edit	no-edit	264711	239802	0.9059
CLINVARREF	CLINVARREF_37480_4A*6C*8A_AGAA	GTGATCGAGAAGCTAATGAA	AGAA	GTGATTGAGAAGCTAATGAA	6:C>T	6:C>T:transition_iw	264711	24020.7	0.090743
CLINVARREF	CLINVARREF_37646_6C*8A_TACC	GCAGTCGAGGTCACTGGAAC	TACC	GCAGTCGAGGTCACTGGAAC	no-edit	no-edit	578928	357480	0.617486
CLINVARREF	CLINVARREF_37646_6C*8A_TACC	GCAGTCGAGGTCACTGGAAC	TACC	GCAGTTGAGGTCACTGGAAC	6:C>T	6:C>T:transition_iw	578928	209797	0.362389
CLINVARREF	CLINVARREF_39820_6C*7A_TGTT	GGTGTCATTGGTGGTCATCA	TGTT	GGTGTCATTGGTGGTCATCA	no-edit	no-edit	186706	167833	0.898918
CLINVARREF	CLINVARREF_39820_6C*7A_TGTT	GGTGTCATTGGTGGTCATCA	TGTT	GGTGTTATTGGTGGTCATCA	6:C>T	6:C>T:transition_iw	186706	18372	0.0984007
CLINVARREF	CLINVARREF_43712_5A*6C*7A_GAGA	AATTACAGAAAGCAGTTGAA	GAGA	AATTATAGAAAGCAGTTGAA	6:C>T	6:C>T:transition_iw	22882.3	3146.33	0.137501
CLINVARREF	CLINVARREF_43712_5A*6C*7A_GAGA	AATTACAGAAAGCAGTTGAA	GAGA	AATTACAGAAAGCAGTTGAA	no-edit	no-edit	22882.3	19648	0.858654
CLINVARREF	CLINVARREF_43712_5A*6C*7A_GAGA	AATTACAGAAAGCAGTTGAA	GAGA	AATTACATAAAGCAGTTGAA	8:G>T	8:G>T:wrong_iw	4559	35	0.00767712
CLINVARREF	CLINVARREF_37646_6C*8A_TACC	GCAGTCGAGGTCACTGGAAC	TACC	GCAGTGGAGGTCACTGGAAC	6:C>G	6:C>G:transvertion_iw	305367	1813	0.00593712

### Sheet: TS4-1
Primers used in CBE experiments with endogenous sites.
Oligonucleotides sequences. FP: forward primer, RP: Reverse primer. Primers used for the targeted deep sequencing at endogenous sites.
	Illuimina indexing for 2nd PCR		FP	AATGATACGGCGACCACCGAGATCTACAC (8bp barcode) ACACTCTTTCCCTACACGAC
			RP	CAAGCAGAAGACGGCATACGAGAT (8bp barcode) GTGACTGGAGTTCAGACGTGT
gene	20 bp guide sequence	PAM		Primer sequences for 1st PCR reactions (5' - 3')
FARSB	CATGTCGGAGAAGTTCAGTG	AGCT	FP	ACACTCTTTCCCTACACGACGCTCTTCCGATCTTTGCGGTGAAATCAAGTGGATG
			RP	GTGACTGGAGTTCAGACGTGTGCTCTTCCGATCTTCATCTGGGCAGAAAAAGCAT
TSPAN1	TTATTCGAATGGAGAAAGAT	GATG	FP	ACACTCTTTCCCTACACGACGCTCTTCCGATCTCCAGGGTGGGCATGGTATTG
			RP	GTGACTGGAGTTCAGACGTGTGCTCTTCCGATCTGGCCCTGTCTTGGCTATATTCT
RSRC1	GGGGTCGAGGGAAATCCTAT	AGAG	FP	ACACTCTTTCCCTACACGACGCTCTTCCGATCTTTTATTTCAGACGCAGGCATCGATC
			RP	GTGACTGGAGTTCAGACGTGTGCTCTTCCGATCTTAAGTGCCAGCTAAGCTCAATCAA
LAMA2	GCAGTCGAGGTCACTGGAAC	TACC	FP	ACACTCTTTCCCTACACGACGCTCTTCCGATCTGGCCAATGCAACTGTCATCC
			RP	GTGACTGGAGTTCAGACGTGTGCTCTTCCGATCTAGGGAGGTTTTCCCTAGCTG
CLCN4	GGTGTCATTGGTGGTCATCA	TGTT	FP	ACACTCTTTCCCTACACGACGCTCTTCCGATCTTTCCCCAAATCATGCTTCCGT
			RP	GTGACTGGAGTTCAGACGTGTGCTCTTCCGATCTAAGTGGATGTGGGCCTCGTA
CTNNA2	GAGTTCGACGAGGTTCTCAG	AAGA	FP	ACACTCTTTCCCTACACGACGCTCTTCCGATCTTCACGGTGAAAGCATCCTATGTGG
			RP	GTGACTGGAGTTCAGACGTGTGCTCTTCCGATCTGCTTTCTTGTTAAAACCTATCGTCC
SPINK5	GTGATCGAGAAGCTAATGAA	AGAA	FP	ACACTCTTTCCCTACACGACGCTCTTCCGATCTTTGCTAATGTTTAGAATCGCAGAA
			RP	GTGACTGGAGTTCAGACGTGTGCTCTTCCGATCTTGCATTATTTGAGGGCTTGCT
SOX5	ATGAACGGAGAAAGATCCTT	CAAG	FP	ACACTCTTTCCCTACACGACGCTCTTCCGATCTTATAGGGAATCCCGAGGGCG
			RP	GTGACTGGAGTTCAGACGTGTGCTCTTCCGATCTTGTATGGCCTCCAAATCCAGG
NDUFV1	TGAGTCGAGGTGACTGGTAC	AAGA	FP	ACACTCTTTCCCTACACGACGCTCTTCCGATCTTGCCCTTAGTGTGTTGGGTC
			RP	GTGACTGGAGTTCAGACGTGTGCTCTTCCGATCTACCCGATGTCTTGATCTCGC
GNS	TGGTTCGAGGACCTGGGATC	AAAC	FP	ACACTCTTTCCCTACACGACGCTCTTCCGATCTTCAGGACAGTTTTCCTTGCCA
			RP	GTGACTGGAGTTCAGACGTGTGCTCTTCCGATCTTTCTCAGGCAAGTGCCTACC
TSC2	TCCTTCAGGTGGGTGTTCTG	CACG	FP	ACACTCTTTCCCTACACGACGCTCTTCCGATCTGCCTGTGTGTAAGTCCTGGC
			RP	GTGACTGGAGTTCAGACGTGTGCTCTTCCGATCTAGACTCCAACACAACGCAGA
MLPH	AGGAACGGCTAGAGTGAGTG	TGCC	FP	ACACTCTTTCCCTACACGACGCTCTTCCGATCTCAGGTGTGACCCCGACAAG
			RP	GTGACTGGAGTTCAGACGTGTGCTCTTCCGATCTCCCAGACAGCACCCATATGAT
LRP4	TGAGTCGGTCCAGTAGAGTT	TGTC	FP	ACACTCTTTCCCTACACGACGCTCTTCCGATCTCCTGGGTTGACTCCTTGACA
			RP	GTGACTGGAGTTCAGACGTGTGCTCTTCCGATCTTTGCAAGAAAGTTCGGGAGC
PIGN	GCCTTCGAGCAGATGCACTT	TACG	FP	ACACTCTTTCCCTACACGACGCTCTTCCGATCTAGTTTACACCATTGCCTCCTCC
			RP	GTGACTGGAGTTCAGACGTGTGCTCTTCCGATCTCTCATCATCACCCCTGTGCCC
COL6A3	ACTTACGGGTCCACCCTCAT	CACC	FP	ACACTCTTTCCCTACACGACGCTCTTCCGATCTCCAAATGAAGGGGGACCACA
			RP	GTGACTGGAGTTCAGACGTGTGCTCTTCCGATCTAGGGAAAGCCATCAGCAACT
DMD	AATTACAGAAAGCAGTTGAA	GAGA	FP	ACACTCTTTCCCTACACGACGCTCTTCCGATCTAGAGATGCACGAATGGATGACA
			RP	GTGACTGGAGTTCAGACGTGTGCTCTTCCGATCTAGAACCAGGAAAGAGCAGAC
OAT	CAGTTCTGGCCAATCCTGTC	TGTA	FP	ACACTCTTTCCCTACACGACGCTCTTCCGATCTTCCCTGTGGAAACGAAAGTGA
			RP	GTGACTGGAGTTCAGACGTGTGCTCTTCCGATCTTGGAAAGAGGGGGAACATGA
CTCF	AGCATCAGAAGTCACACAAG	AATG	FP	ACACTCTTTCCCTACACGACGCTCTTCCGATCTTGCCGTTACTGTGATGCTGT
			RP	GTGACTGGAGTTCAGACGTGTGCTCTTCCGATCTACCAGACACCGAGAAAGCAC
ATP6V1A	AGAGTCAGCCATCATACTGA	CATG	FP	ACACTCTTTCCCTACACGACGCTCTTCCGATCTACACTGTCAGAGTACTTCCGT
			RP	GTGACTGGAGTTCAGACGTGTGCTCTTCCGATCTAAGCCAGCCCCGAAAATCC
PRKAR1A	GCCTTCGAGAATGTGAGCTC	TACG	FP	ACACTCTTTCCCTACACGACGCTCTTCCGATCTAACCATGGAGTCTGGCAGTA
			RP	GTGACTGGAGTTCAGACGTGTGCTCTTCCGATCTTCACAATCACCTCATCATCTCCC
