## Supplementary Table for "Comprehensive evaluation and prediction of editing outcomes for near-PAMless adenine and cytosine base editors": Table S5.xlsx

### Sheet: ST5-1
Primers used in ABE experiments with endogenous sites.
Oligonucleotides sequences. FP: forward primer, RP: Reverse primer. Primers used for the targeted deep sequencing at endogenous sites.
	Illuimina indexing for 2nd PCR		FP	AATGATACGGCGACCACCGAGATCTACAC (8bp barcode) ACACTCTTTCCCTACACGAC
			RP	CAAGCAGAAGACGGCATACGAGAT (8bp barcode) GTGACTGGAGTTCAGACGTGT
gene	20 bp guide sequence	PAM		Primer sequences for 1st PCR reactions (5' - 3')
APC	TGTTACCTTGGTTCCCAGAT	GACT	FP	ACACTCTTTCCCTACACGACGCTCTTCCGATCTAGGGTTCAACTACACGAATGGA
			RP	GTGACTGGAGTTCAGACGTGTGCTCTTCCGATCTGTCTTAGCAAAGTAGTCATGGCA
GNAS	GCTTACGGGAGGGAAGTCAA	AGTC	FP	ACACTCTTTCCCTACACGACGCTCTTCCGATCTTTTTCAGACCATTGTGGCCG
			RP	GTGACTGGAGTTCAGACGTGTGCTCTTCCGATCTGCAGGGCTGTCACTCATGTT
KCNJ11	TGCTACGTGTGGGTGACCTC	CGCA	FP	ACACTCTTTCCCTACACGACGCTCTTCCGATCTAGGGCTGAGACCCTCATCTT
			RP	GTGACTGGAGTTCAGACGTGTGCTCTTCCGATCTCCGTTCTCCATGGGGATGTC
WDR62	GCCTACCTGGCGGTGTTAAA	GATG	FP	ACACTCTTTCCCTACACGACGCTCTTCCGATCTGTGGTGGTGATTTTGGACCC
			RP	GTGACTGGAGTTCAGACGTGTGCTCTTCCGATCTCTACCCATGAGTATCTCCAGGC
NEFL	CCTGGAGCTGCGCCTTCTCC	TGCG	FP	ACACTCTTTCCCTACACGACGCTCTTCCGATCTTCGTTGATGCCCAGTCTGGAGAAC
			RP	GTGACTGGAGTTCAGACGTGTGCTCTTCCGATCTGCAGCTCGGCTTCCAGGACC
TP53	AGTGGATGGTGGTACAGTCA	GAGC	FP	ACACTCTTTCCCTACACGACGCTCTTCCGATCTAGCCTGGGCGACAGAGCGAG
			RP	GTGACTGGAGTTCAGACGTGTGCTCTTCCGATCTAGGGTGGCAAGTGGCTCCTGA
NTRK1	TGCACCGGGACCTGGCCACA	CGCA	FP	ACACTCTTTCCCTACACGACGCTCTTCCGATCTTCCTCAGGCTCCTGGGAGTTCTAT
			RP	GTGACTGGAGTTCAGACGTGTGCTCTTCCGATCTTGCTCATGCCAAAATCACCAATCT
COL2A1	CCCTCAGGGTGACGTTGGTG	AGAA	FP	ACACTCTTTCCCTACACGACGCTCTTCCGATCTGACTGGGCTTTCCCTAGCAC
			RP	GTGACTGGAGTTCAGACGTGTGCTCTTCCGATCTAGCCCGCATTCACTTACTCG
SLC17A5	CCTACCGTTTGATTATGATG	AACT	FP	ACACTCTTTCCCTACACGACGCTCTTCCGATCTTAGAACTTCCAAGGCGTGTCC
			RP	GTGACTGGAGTTCAGACGTGTGCTCTTCCGATCTGGGAAAACACAAAAAGAAAGTGATT
BTD	TGCCACTTCCTGTCATCCCC	AGAA	FP	ACACTCTTTCCCTACACGACGCTCTTCCGATCTGGATGAACCAGCTCCCACTC
			RP	GTGACTGGAGTTCAGACGTGTGCTCTTCCGATCTCTGCACCAATGAGACCCACT
ABCC8	TGGCCCGAGCCCTCTACCAG	CACG	FP	ACACTCTTTCCCTACACGACGCTCTTCCGATCTCAGGCCTCCATCCCAAAGAG
			RP	GTGACTGGAGTTCAGACGTGTGCTCTTCCGATCTCCCAAGGGAACTTGCACTCA
ITGB4	TGTTGCAGCGCCGGTCCCTG	AACA	FP	ACACTCTTTCCCTACACGACGCTCTTCCGATCTGTCGGGAATAGCTGGTGGAAA
			RP	GTGACTGGAGTTCAGACGTGTGCTCTTCCGATCTCCCCATAAATAGCCAGGCTGAG
LMNA	CGTCCCAGCGGCGCGCCACC	CGCA	FP	ACACTCTTTCCCTACACGACGCTCTTCCGATCTGCAGTCTCTGTCCTTCGACC
			RP	GTGACTGGAGTTCAGACGTGTGCTCTTCCGATCTGTAGACCGCCAAGCGATCAT
FBN1	CTTGCCAGCCGTGTCCTGCA	CAGA	FP	ACACTCTTTCCCTACACGACGCTCTTCCGATCTATGCGGAGCACATGCTATGG
			RP	GTGACTGGAGTTCAGACGTGTGCTCTTCCGATCTCAGAAGGCTGGCAGTACGAG
PNPLA2	ACTCGCAGCTGCCCGGAGAA	GATC	FP	ACACTCTTTCCCTACACGACGCTCTTCCGATCTGCGCTGATGAACTGAGAATCCCT
			RP	GTGACTGGAGTTCAGACGTGTGCTCTTCCGATCTTCTTTCCCTCCTGCCTCCCCTC
PAH	GAGGGATGGGCTGCCCACTA	GAAT	FP	ACACTCTTTCCCTACACGACGCTCTTCCGATCTTGATGGCAGCTCACAGGTT
			RP	GTGACTGGAGTTCAGACGTGTGCTCTTCCGATCTCTGTGCCCCATGTTTTCTTTTC
HAAO	CCTCACCTCTCCCTGCCGAA	TGAC	FP	ACACTCTTTCCCTACACGACGCTCTTCCGATCTGAGACATGGTTCTCCGAGTCC
			RP	GTGACTGGAGTTCAGACGTGTGCTCTTCCGATCTGTGTGGGAGAGCAGGAAAAGG
SYNGAP1	GCTCACCTGTTGAGGTCCCG	CATC	FP	ACACTCTTTCCCTACACGACGCTCTTCCGATCTCAACATCCAAAGGCAGCCAA
			RP	GTGACTGGAGTTCAGACGTGTGCTCTTCCGATCTCCTAGAGAGATGCATGTGGGG
